# Disinhibition of Plant Defense Responses as an Innovative Biocontrol Strategy in Grapevine

**DOI:** 10.64898/2026.11.19.767271

**Authors:** Chloé Ilbert, Jérémy Villette, Sébastien Aimé, Manon Chargy, Marie-Cécile Dufour, Caroline Bonneau, Cécile Blanchard, Karine Palavioux, Hoai-Nam Truong-Cellier, Nathalie Harzic, Marielle Adrian, Stéphane Bourque

## Abstract

Grapevine (*Vitis vinifera*) is susceptible to numerous fungal and oomycete pathogens. Plant defense inducers (PDIs) offer the potential to reduce the use of chemical fungicides in viticulture, but their efficacies under vineyard conditions remain variable. Here, we investigated whether alleviating the repression of immune responses could enhance PDI-induced protection against grapevine diseases. We first characterized two grapevine HD2-type histone deacetylases, VvHD2a and VvHD2b, as negative regulators of basal immunity. Their constitutive expression in *Arabidopsis thaliana* attenuated the flg22-induced oxidative burst and defense-related gene expression, while increasing susceptibility to *Botrytis cinerea*. The histone deacetylase inhibitor, sodium butyrate (NaBut), blocked this enhanced susceptibility. In grapevine, NaBut alone protected against *B. cinerea* but did not against *Plasmopara viticola*. However, combining NaBut with low doses of the PDI Belvine^®^ conferred protection against *P. viticola* comparable to that achieved with the full recommended PDI dose, with a synergistic interaction between both treatments. Similarly, NaBut enhanced Belvine^®^-induced signaling events, such as MAPK phosphorylation and transcriptomic analysis revealed amplified expression of genes involved in multiple defense-related processes. Finally, field trials conducted in two Bourgogne vineyards showed that adding NaBut to a reduced-copper program incorporating Belvine^®^ improved downy mildew control on leaves and bunches, with Bayesian probabilities of improved protection ranging from 91% to 95%. Disease severity was comparable to that achieved with the full copper dosage. These findings highlight the potential of combining defense induction by a reduced dosage of PDI and disinhibition to improve PDI-induced disease control while reducing copper inputs in viticulture.

**Highlights:**

- Sodium butyrate-mediated disinhibition of grapevine defenses enhances Belvine^®^-induced protection against *Plasmopara viticola*.
- Biochemical and transcriptomic analyses highlight how sodium butyrate modulates Belvine^®^-induced defense responses.
- Field trials validate the protective effect of the disinhibition strategy against *P. viticola* on grape leaves and clusters.
- Combining defense induction with sodium butyrate-mediated disinhibition represents a promising strategy to strengthen high level in grapevine protection while reducing fungicides.
