## Supplementary material for "Disinhibition of Plant Defense Responses as an Innovative Biocontrol Strategy in Grapevine": Table S1

### Sheet: Feuil1
Table S1. Culture media for in vitro grapevine plantlets
Macroelements:
NH4NO3	0.36 g.L-1
KNO3	0.95 g.L-1
CaCl2,2H2O	0.16 g.L-1
MgSO4,7H2O	0.18 g.L-1
KH2PO4	0.1 g.L-1
Microelements:
H2SO4	0.1% (v/v)
MnSO4,H2O	2 mg.L-1
KI	0.5 mg.L-1
ZnSO4,7H2O	0.1 mg.L-1
NiCl2,6H2O	0.05 mg.L-1
CoCl2,6H2O	0.05 mg.L-1
H3BO3	0.05 mg.L-1
CuSO4,5H2O	0.05 mg.L-1
NH₄Fe(SO₄)₂,6H2O	42.9 mg.L-1
Vitamins: (1%, v/v)
Biotin	0.1 mg.L-1
Nicotinic acid	1 mg.L-1
Pyridoxine hydrochloride	1 mg.L-1
Thiamine hydrochloride	1 mg.L-1
Calcium pantothenate	1 mg.L-1
Other elements:
Myo inositol	100 mg.L-1
Saccharose	20 g.L-1
