## Supplementary material for "Disinhibition of Plant Defense Responses as an Innovative Biocontrol Strategy in Grapevine": Table S2

### Sheet: Primers list
Primer name	Sequence 5' -> 3'	Experiments
AtRHIP1_Fw	GAGCTGAAGTGGCTTCCATGA	RT-qPCR
AtRHIP1_Rv	CGTCCGACATACCCATGATCC	RT-qPCR
AtPTB1_Fw	GATCTGAATGTTAAGGCTTTTAGCG	RT-qPCR
AtPTB1_Rv	GGCTTAGATCAGGAAGTGTATAGTCTCTG	RT-qPCR
AtCYP79B2_Fw	CTCGCGAGACTTCTTCAAGG	RT-qPCR
AtCYP79B2_Rv	CCATAACCAACGGTTTAGCC	RT-qPCR
AtCYP81F2_Fw	ACAACGACTGCTCGATGAAT	RT-qPCR
AtCYP81F2_Rv	TACTGAGCATGAGCCCTTTG	RT-qPCR
AtLOX4_Fw	TGCCGAGTTTATTGCAAACG	RT-qPCR
AtLOX4_Rv	AACGCATCTACGATCTCAGC	RT-qPCR
qPCR_Fw_HD2a	GGTCAATGATAGAAGTGCAAGC	RT-qPCR
qPCR-Rv_HD2a	GTCTTTTCTTGCTTGGTCCAG	RT-qPCR
qPCR-Fw_HD2b	ACATCATGAGTGATGCTGAAGA	RT-qPCR
qPCR_Rv_HD2b	TATGAGCCCCACCCTTCTTA	RT-qPCR
VvHD2a_cDNA_Fw	ATGGAGTTTTGGGGTGTTGAGG	Cloning
VvHD2a_cDNA_Rv	TTACTTAGCAGCAGTGTGCTTG	Cloning
VvHD2b_cDNA_Fw	ATGGAGTTCTGGGGAGTTGAAG	Cloning
VvHD2b_cDNA_Rv	CTAAGAGACACCATGCTTAGCCT	Cloning
