## Supplementary material for "Disinhibition of Plant Defense Responses as an Innovative Biocontrol Strategy in Grapevine": Table S4

### Sheet: Feuil1
Espèces	gene ID	gene name	HDAC subfamily	protein sequence
Arabidopsis thaliana	AT5G26040	AtHDA2	RPD3/HDA1	MTHTRVISTWTELTRDLAIYLLFTFFAIKVFKFLFSCNRTSEISSFSMATHPEALRRERILNSKLYFDVPLSKVSIIYSS SYDISFMGIEKLHPFDSSKWGRVCKFLVSDGFLEEKAIVEPLEASKIDLLVVHSENYLNSLKSSATVARITEVAPVAFFP NFLVQQKVLYPFRKQVGGTILAAKLATERGWAINIGGGFHHCTAERGGGFCAFADISLCIHFAFLRLRISRVMIIDLDAH QGNGHETDLGDDNRVYILDMYNPEIYPFDYRARRFIDQKVEVMSGTTTDEYLRKLDEALEVASRNFQPELVIYNAGTDIL DGDPLGLLKISPDGITSRDEKVFRFAREKNIPLVMLTSGGYMKSSARVIADSIENLSRQGLIQTRPE
	AT5G61060	AtHDA5		MAMAGESSGKKIGDCDGKVAGNRQRKVGLIYDETMCKHDTPDGEDHPECPDRIRVIWEKLQLAGVSQRCVVLGSSKAEDK HLQLVHTKDHVNLVKSISTKQKDYRRNRIASQLNSIYLNGGSSEAAYLAAGSVVKLAEKVAEGELDCGFAIVRPPGHHAE ADEAMGFCLFNNVAVAASFLLNERPDLGVKKILIVDWDVHHGNGTQKMFWKDPRVLFFSVHRHEYGGFYPAGDDGDYNMV GEGPGEGFNINVPWDQGRCGDADYLAAWDHILIPVAREFNPDVIFLSAGFDAAINDPLGGCCVTPYGYSVMLKKVGVELM EFAQGKIVLALEGGYNLDSIAKSSLACVQVLLEDKQIQGPPEAYPFESTWRVIQAVRKRLCTYWPSLADELSWKL…
	AT5G63110	AtHDA6		MEADESGISLPSGPDGRKRRVSYFYEPTIGDYYYGQGHPMKPHRIRMAHSLIIHYHLHRRLEISRPSLADASDIGRFHSP EYVDFLASVSPESMGDPSAARNLRRFNVGEDCPVFDGLFDFCRASAGGSIGAAVKLNRQDADIAINWGGGLHHAKKSEAS GFCYVNDIVLGILELLKMFKRVLYIDIDVHHGDGVEEAFYTTDRVMTVSFHKFGDFFPGTGHIRDVGAEKGKYYALNVPL NDGMDDESFRSLFRPLIQKVMEVYQPEAVVLQCGADSLSGDRLGCFNLSVKGHADCLRFLRSYNVPLMVLGGGGYTIRNV ARCWCYETAVAVGVEPDNKLPYNEYFEYFGPDYTLHVDPSPMENLNTPKDMERIRNTLLEQLSGLIHAPSVQFQH…
	AT5G35600	AtHDA7		MASLADGGKRRVSYFYEPMIGDYYYGVNQPTKPQRIRVTHNLILSYNLHRHMEINHPDLADASDFEKFHSLEYINFLKSV TPETVTDPHPSVSENLKRFNVDVDWDGPVFHNLFDYCRAYAGGSISAAAKLNRQEADIAINWAGGMHHVKKDKASGFGYV NDVVLAILELLKSFKRVLYIEIGFPHGDEVEEAFKDTDRVMTVSFHKVGDTGDISDYGEGKGQYYSLNAPLKDGLDDFSL RGLFIPVIHRAMEIYEPEVIVLQCGADSLAGDPFGTFNLSIKGHGDCLQYVRSFNVPLMILGGGGYTLPNVARCWCYETA IAVGEQLDNDLPGNDYMKYFRPDYKLHILPTNRQNLNTRLDIITMRETLLAQLSLVMHAPSVPFQDTPSSSQATE…
	AT1G08460	AtHDA8		MVTNRVDVFWHEGMLRHDAVEGVFDTGYDPGFLDVLEKHPENADRVRNMLSILRRGPIAPHVNWFTGLPAIVSELLMFHT SEYIEKLVEADKSGERCEIAAGTFMSPGSWEAALLAAGTTLSAMQHILDCHGKIAYALVRPPGHHSQPTQADGYCFLNNA ALAVKLALNSGSCSRVAVIDIDVHYGNGTAEGFYTSDKVLTVSLHMNHGSWGSSHPQKGSIDELGEDVGLGYNLNVPLPN GTGDRGYEYAMNELVVPAVRRFGPDMVVLVVGQDSSAFDPNGRQSLTMNGYRRIGQIMRGVAEEHSHGRLLMVQEGGYHV TYAAYCLHAMLEGVLKIPEPHLSDPIAYYPEEEANAVAAVESIKTYHTEFVPFLRGT
	AT3G44680	AtHDA9		MRSKDKISYFYDGDVGSVYFGPNHPMKPHRLCMTHHLILAYGLHSKMEVYRPHKAYPIEMAQFHSPDYVEFLQRINPENQ NLFPNEMARYNLGEDCPVFEDLFEFCQLYAGGTIDAARRLNNKLCDIAINWAGGLHHAKKCDASGFCYINDLVLGILELL KHHPRVLYIDIDVHHGDGVEEAFYFTDRVMTVSFHKFGDKFFPGTGDVKEIGEREGKFYAINVPLKDGIDDSSFNRLFRT IISKVVEIYQPGAIVLQCGADSLARDRLGCFNLSIDGHAECVKFVKKFNLPLLVTGGGGYTKENVARCWTVETGILLDTE LPNEIPENDYIKYFAPDFSLKIPGGHIENLNTKSYISSIKVQILENLRYIQHAPSVQMQEVPPDFYIPDFDEDEQ…
	AT3G44660	AtHDA10		MAFSMLFTGHAECGGYTKENVARCWTVETGILLDTELPNEIPENDYIKYFAPDFSLKIPGGHIENLNTKSYISSIKVQIL ENLRYIQHAPSVQMQEVPPDFYIPDFDEDEQNPDVRVDQRSRDKQIQRDDEYFDGDNDNDAS
	AT4G33470	AtHDA14		MSMALIVRPFFVPGSAGISGSRNICKKNQWRKYLLKPSGSSINCSFSTEKNPLLPSIQQLADARLIYSVSAALGHNKESH PECSARVPAIVNALEMNELTPKFRGSQILELANFKTATVEDIANVHDKAYVFGLEKAMDEASDSGLIFIEGSGPTYATST TFQDSLIAAGAGMALVDSVIAASRNSVDPPIGFALIRPPGHHAVPKGPMGFCVFGNVAIAARHAQRTHGLKRIFIIDFDV HHGNGTNDAFTEDPDIFFLSTHQDGSYPGTGKISDIGKGKGEGTTLNLPLPGGSGDIAMRTVFEEIIVPCAQRFKPDIIL VSAGYDAHVLDPLANLQFTTATYYSLAKDIKRLAKEVCGGRCVFFLEGGYNLESLSSSVADSFRALLGEDSLASE…
	AT3G18520	AtHDA15		MVVETIERSCEGSKRRHVNGGDIAVPCSGEECSNGDINVAPGVSAKRARVSREMTFEDIYGADALLNDDDDEDDDCDWEP VQAPMEFVKWCCVNCTMSNPGDMVHCCICGEHKESGILRHGYLASPFFKDTGLIEVEEKYGGSSSATSSTAVGFDERMLL HSEFEVKAQPHPERPDRLRAIAASLATAGVFPGRCLPINAREITKQELQMVHTSEHVDAVDTTSQLLYSYFTSDTYANEY SARAARLAAGLCADLATDIFTGRVKNGFALVRPPGHHAGVRHAMGFCLHNNAAVAALVAQAAGAKKVLIVDWDVHHGNGT QEIFEQNKSVLYISLHRHEGGNFYPGTGAADEVGSNGGEGYCVNVPWSCGGVGDKDYIFAFQHVVLPIASAFSPD…
	AT3G44490	AtHDA17		MAFSMLFTGHAECVKFVKKFNLPLLVTGGGGYTKENVARCWTVETGILLDTELPNEISENDYIKYFAPDFSLKIPGGHIE NLNTKSYISSIKVQILENLRYIQHAPSVQMQEVPPDFYIPDFDEDEQNPDVRVDQRSRDKQIQRDDEYFDGDNDNDAS
	AT5G61070	AtHDA18		MLLKFEASSELRLVDPSVSLTVLRKIRLSHLPDMTMTSESSGKKCGEGDGKVAGKSQRKVGLVYDETMCKHDTPNGKVDV ECPDRIRVIWEKLQLAGVTQRCVVLGGSKAEDKHLKLVHTKKHVNLVKSISTKKKDSRRNKIASQLDSIYLNGGSSEAAY LAAGSVVKVAEKVAEGELDCGFAIVRPPGHHAESDEAMGFCLFNNVAVAASFLLNERPDLDVKKILIVDWDIHHGNGTQK MFWKDSRVLIFSVHRHDHGSFYPFGDDGDFNMVGEGPGEGFNINVPWEQGGCGDADYLAVWNHILIPVTKEFKPDIILLS AGFDAAIGDPLGGCCVTPYGYSVMLKKLMEFAHGKIVLALEGGYNLESLGKSSLACVQVLLEDKQIHGSSETYPL…
	AT4G38130	AtHDA19		MDTGGNSLASGPDGVKRKVCYFYDPEVGNYYYGQGHPMKPHRIRMTHALLAHYGLLQHMQVLKPFPARDRDLCRFHADDY VSFLRSITPETQQDQIRQLKRFNVGEDCPVFDGLYSFCQTYAGGSVGGSVKLNHGLCDIAINWAGGLHHAKKCEASGFCY VNDIVLAILELLKQHERVLYVDIDIHHGDGVEEAFYATDRVMTVSFHKFGDYFPGTGHIQDIGYGSGKYYSLNVPLDDGI DDESYHLLFKPIMGKVMEIFRPGAVVLQCGADSLSGDRLGCFNLSIKGHAECVKFMRSFNVPLLLLGGGGYTIRNVARCW CYETGVALGVEVEDKMPEHEYYEYFGPDYTLHVAPSNMENKNSRQMLEEIRNDLLHNLSKLQHAPSVPFQERPPD…
	AT3G44750	AtHD2A	type-2 HDACs	MEFWGIEVKSGKPVTVTPEEGILIHVSQASLGECKNKKGEFVPLHVKVGNQNLVLGTLSTENIPQLFCDLVFDKEFELSH TWGKGSVYFVGYKTPNIEPQGYSEEEEEEEEEVPAGNAAKAVAKPKAKPAEVKPAVDDEEDESDSDGMDEDDSDGEDSEE EEPTPKKPASSKKRANETTPKAPVSAKKAKVAVTPQKTDEKKKGGKAANQSPKSASQVSCGSCKKTFNSGNALESHNKAK HAAAK
	AT5G22650	AtHD2B		MEFWGVAVTPKNATKVTPEEDSLVHISQASLDCTVKSGESVVLSVTVGGAKLVIGTLSQDKFPQISFDLVFDKEFELSHS GTKANVHFIGYKSPNIEQDDFTSSDDEDVPEAVPAPAPTAVTANGNAGAAVVKADTKPKAKPAEVKPAEEKPESDEEDES DDEDESEEDDDSEKGMDVDEDDSDDDEEEDSEDEEEEETPKKPEPINKKRPNESVSKTPVSGKKAKPAAAPASTPQKTEE KKKGGHTATPHPAKKGGKSPVNANQSPKSGGQSSGGNNNKKPFNSGKQFGGSNNKGSNKGKGKGRA
	AT5G03740	AtHD2C		MEFWGVEVKNGKPLHLDPGLDRLVHISQVALGESKNNVTEPIQLYVTVGSDKLLIGTLSHEKFPQLSTEIVLERNFALSH TWKNGSVFFSGYKVDASDPEPEDLIDDQLEAAGFKAAPKSAAKQVNFQLPNEDVKAKQDDDADGSEEDSSDDDDSENSGD EEEEKVTAESDSEEDDSSDDEEDDSSEEETPKKPEEPKKRSAEPNSSKNPASNKKAKFVTPQKTDSKKPHVHVATPHPSK QAGKNSGGGSTGETSKQQQTPKSAGAFGCKSCTRTFTSEMGLQSHTKAKHSAAA
	AT2G27840	AtHD2D		MEFWGIEIKPGKPFKVIQKDGFMVHASQVTLGDVEKVKKDETFAVYVKIGDDENGFMIGNLSQKFPQFSIDLYLGHEFEI SHNSTSSVYLIGYRTFDAFDELDEEIDSDSELDEYMEQQIAALPQNEINPEEDDESDSDEMGLDEDDDSSDEEDVEAEAP LKVAPPSKKMPNGAFEIAKGGKKNKSSGGKKRCPFPCGPSCKK
	AT5G55760	AtSIR1	SIR2	MSLGYAEKLSFIEDVGQVGMAEFFDPSHLLQCKIEELAKLIQKSKHLVVFTGAGISTSCGIPDFRGPKGIWTLQREGKDL PKASLPFHRAMPSMTHMALVELERAGILKFVISQNVDGLHLRSGIPREKLSELHGDSFMEMCPSCGAEYLRDFEVETIGL KETSRKCSVEKCGAKLKDTVLDWEDALPPKEIDPAEKHCKKADLVLCLGTSLQITPACNLPLKCLKGGGKIVIVNLQKTP KDKKANVVIHGLVDKVVAGVMESLNMKIPPYVRIDLFQIILTQSISGDQRFINWTLRVASVHGLTSQLPFIKSIEVSFSD NHNYKDAVLDKQPFLMKRRTARNETFDIFFKVNYSDGCDCVSTQLSLPFEFKISTEEHVEIIDKEAVLQSLREKA…
	AT5G09230	AtSIR2		MLSMNMRRVFGGVSTDLFPSRSMYRPLQSGGNLVMLFKGCRRFVRTTCRVSIPGGSLGNESKAPPRFLRDRKIVPDADPP NMEDIHKLYRLFEQSSRLTILTGAGVSTECGIPDYRSPNGAYSSGFKPITHQEFTRSSRARRRYWARSYAGWRRFTAAQP GPAHTALASLEKAGRINFMITQNVDRLHHRAGSDPLELHGTVYTVMCLECGFSFPRDLFQDQLKAINPKWAEAIESIDHG DPGSEKSFGMKQRPDGDIEIDEKFWEEGFHIPVCEKCKGVLKPDVIFFGDNIPKERATQAMEVAKQSDAFLVLGSSLMTM SAFRLCRAAHEAGAMTAIVNIGETRADDIVPLKINARVGEILHRVLDVGSLSVPAL
Nicotiana tabacum	N.tabacum_var._NtaSR1 v1.0|Nta23g18900.1.p	NtHD2b2	type-2 HDACs	MEFWGAEVKSGQPLTVQPGDDMVLHLSQASLGEAKKDKGSEPVCLSVNVDGKKLVLGTLNLDKLPQQQFDLVFDRDFELS HNWKNGSVYFFGYKAANPYEQEDDEEDEDESDEEIPLTLANIGKAEAKASANDSTSGKQKVKIAEPSKDAKADDEDDSSD EDDTSEDEEDSEMGEDEDDSDEDKSDEETPKKAEPSKKRPADSATKTPAPDKKAKFATPQKADGKKGAVHVATPHPSKQA GKTPGNKSNQTPKSGGALACKTCNRTFGSETALESHSKAKHSAGK
	N.tabacum_var._NtaSR1 v1.0|Nta20g06190.1.p	NtHD2b1		MEFWGAEVKSGQPLTVQPGDDMVLHLSQASLGEAKKDKGSEPVCLSVNVDGKKLALGTLNLDKLPQQQFDLVFDRDFELS HNWKNGSVYFFGYKAANPYEQEEDEDESDEEIPLTLANTGKSEAKASANDSASGKQKVKIAEPSKDAKADDEDDSSDEDD TSEDEEDSEMGEDEDDSDEDQSDEETPKKAEPSKKRPSDSAIKTPAPDKKAKFATPQKTDGKKGAVHVATPHPSKQAGKT SGNKSNQTPKSGGSLACKTCSRTFGSETALESHSKAKHSVGK
	N.tabacum_var._NtaSR1 v1.0|Nta14g06430.1.p	NtHD2c1		MEFWGVEVKAGESLKVRPELYKLIHISQAALGEVKDAKEAKTVPLRVTVGENNYVIGTLSAEERPQLMFDLVFEKEFELS HGWKNGSVYFIGYTADDPTDEIDSEDEDSEDEENVLAALNGNLEEKKADVKDVKPVAKEAAPTKAKAAVAEPKKAESDDD DDDDSDDEDDSDEAEDGMDSDGPEGMDFSDDSEDDDDSEEDESEEETPKKSAQNKRPAPPAKAGSAKKVKQATPDKSGGK KGPATPAFAKQNGKPAAANGNKGKGQSPKSGGQFSGKSPNNRNFSGQQKGFKGKHGKK
	N.tabacum_var._NtaSR1 v1.0|Nta18g00860.1.p	NtHD2a1		MEFWGAEVKSGEPLTVQPGDGMVLHLSQASLGELKKDKAQSVCLSVNIDGKKLVLGTLSSDKVPQQQFDLVFDRDFELSH NWKSGSVYFFGYKATNPFEEEEDDEDDEEESDEDIPLTIANNGKPEAKVKEAEKSNVAKDSASGKQKVKIVEPSKDAKAD DEDESTDEDEMSEDEDSDMGEGEDESDGDDESDEGEEETPKKAEPGKKRKADSATKTPVPDKKAKFVTPQKTDGKKGSGH VATPHPSKQAGKSPANKNQQTPKSGGAHLCKTCNRGFGSENALESHSKAKHSAAK
	N.tabacum_var._NtaSR1 v1.0|Nta13g06950.1.p	NtHD2c2		MEFWGVEVKAGESLKVRPELYKLIHISQAALGEVKDAKEAKNVPLRVTVGENNYVIGTLSAEERPQLMFDLVFEKEFELS HGWKNGSVYFIGYTADDPTDEIDSEDEDSEDEESVLAALNGKLEETKADVKDVKPATKEAAPTKAKATVAEPKKEAESDD DDDEDDSDEAEDGMDSDGPEGMDFSDDSEDDDDDSEEDESEEETPKKSAQNKRPAPPAKAGFAKKAKQATPDKSGGKKGP ATPAFAKQNGKPAAANGNKGKGQSPKSGGQFSGKSPNKNFSGQQKGGFKGKRGKK
	N.tabacum_var._NtaSR1 v1.0|Nta17g00670.1.p	NtHD2a1		MEFWGAEVKSGEPLTVQPGDGMVLHLSQASLGELKKDKVQSVCLSVNIDGKKLVLGTLNSDKVPQQQFDLVFDRDFELSH NWKNGSVYFFGYKATNPFEEEEDDEDDEEESDEDIPLTIANNGKPEAKVKEAEKSNAAKDSASGKQKVKIVEPSKDAKAD DEDESTDEDEMSEDEDSDVGEGEDESDEDDESDESEEETPKKAEPGKKRKADSATKTPADKKAKFVTPQKTDGKKGSGHV ATPHPSKQAGKSPANKNQQTPKSGGAHLCKTCNRGFGSENALESHSKAKHSAAK
Oryza sativa	O.sativa v7.0|LOC_Os05g51830.1	OsHDT701		MEFWGLEVKPGQTVKCEPEDERFLHLSQAALGESKKGSDNAVMYVKTDDQKLVIGTLSADKFPQIQFDLVFDKEFELSHT SKTASVFFSGYKVSQPAEEDEMDFDSEEVEDEEEEEKIIPAPRANGKVEGKENEQKKQGKTDSSASKSKAAVNDDDDDDD SDEDDSEDEDLSPEDDDDDSSEDDSSEDDEDESDEEDTPKKPETGKRKVAEIVLKTPSSDKKAKIATPSGQKTGDKKGVH VATPHPAKQASKTPVNDKSKEKSPKSGGGSISCKSCSKTFNSEMALQSHSKAKHPAK
	O.sativa v7.0|LOC_Os01g68104.1	OsHDT702		METTMGFWGVAVRPGETVMCDPPGEFYYHISQIALEPGELNENVQVFGEVDGKRILLGTLSVEHRPQLSIDLVFEKEFEL LHTSKTYNIFFSGYQAADARRSDSPTEEGDESDEEVPLAIPLFPNSDDDKIKEVQNSPSKFATLKSAAAASPTPEAIVEE RKNYGKSEADDDDSDEESDASGEDEYDDDEDMIDKQDSSDDDGDSSDEEETPSKV
	O.sativa v7.0|LOC_Os01g68160.1	OsHDT703		MDVDFWGVVIEPCNKKEIFCPEDTLYHLTSVALDEAYGLKDSNVKVFVEVNDEKFAIGTLSSKRHPHIKVDFCFKKNFQL FHTSLISKVAFCGYQVKNLGKFTDSEGDESDEEVPPDNMIKEAQKSKLPAKSATVASAMQKAFVKEIEHYEKSKADDDNN ERYRDISVVGESTGNEDSSDDADYEGKSSDEEETTAKEGESTDEKETPAKEGESSDEEETPAKNTKEENEPVVTPLKTFP HEMAKIEAPITDNKTGTNTSKRGSHLQVTNPHPAKQAKRTPIKNDTPKRSASYVCNSCKKTFNSSGALKDHSKAKHPATN
Vitis vinifera	Vitvi08g01518_t001_CDS010	VvHD2a		MEFWGVEVKAGEPLEVVPGDDMLVHISQASLGEIKKDKGNELVCLYANIGGQKLVLGTLSAEKFPQISFDLVFEKKFELS HNWKNGSVYFCGYKAANSVESESSDSSSDSDSEFEIDLPHNTTVDNGKPQQLKQEKPESAAAKQVKIVEPNKDAKSPKEN DDDSDKDSDESMDDEDESSEDEDMVNDRSASSEDEDDDENEDNEDDKNEISKKKETPKKAGPSKKRPTESVSKTPVPDKK AKFVTPQKTDGKKSDDKKSGGHVATPYPSKQAGKTPANTEKPKQQVQKSGGSFSCKSCNRSFNSENALQSHTKAKHTAAK
	Vitvi06g01399_t001_CDS001	VvHD2b		MEFWGVEVKAGESFKVKSEDDKILHLSQAALGESKKEKGNESVPLFLKIDQQKLVLGTLLPANIPQLSFDLVFDKEFELS HNWKNGSVFFMGYKSVLPDEEEFSEFDDSDSEEDLPVNAIENGKPEPKVEQAKAVPTNANAGKAKVKVEEPPKDAKDEED DDDDSDEDMVDEDSDEDSDEDIMSDAEDGSDEGSESEDEETPKKKVEPGKKRPTESATKTPVPAKKAKLVSPQKTDGKKG GAHTATPHPNKKAGKTPASGDKGKGQSPKSGGQVSCKSCSKTFNSENALQSHSKAKHGVS
Vitis riparia	VITVri588271_v1.0.hap1.chr08.ver1.0.g207820	VrHD2a		MEFWGVEVKAGEPLEVVPGDDMLVHISQASLGEIKKDKGN ELVCLYANIGGQKLVLGTLSAEKFPQISFDLVFEKKFELS HNWKNGSVYFCGYKAANSVESESSDSSSDSDSEFEIDIPH NTTVDNGKPQQLKQEKPESAAAKQVKIVEPNKDAKPPKEN DDDSDKDSDESMDDEDESSEDEDMVNDRSASSEDEDDDEN EDNEDDKNEISKKKETPKKAGPSKKRPTESVSKTPVPDKK AKFVTPQKTDGKKSDDKKSGGHVATPYPSKQAGKTPANTE KPKQQVQKSGGSFSCKSCNRSFNSENALQSHSKAKHTAAK
	VITVri588271_v1.0.hap1.chr06.ver1.0.g168850	VrHD2b		MEFWGVEVKAGESFKVKSEDDKILHLSQASLGESKKEKGN ESVPLFLKIDQQKLVLGTLSPANIPQLSFDLVFDKEFELS HNWKNGSVFFMGYKSVLPDEEEFSEFDDSDSEEDLPVNTI ENGKPEPKVEQAKAVPTNANAGKAKAKVEEPPKDAKDEED DDDDSDEDMVDEDSDEDSDEDIMSDAEDGSDEGSESEDEE TPKKKVEPGKKRPTESATKTPVPAKKAKLVSPQKTDGKKG GAHTATPHPNKKAGKTPASGDKGKGQSPKSGGQVSCKSCS KTFNSENALQSHSKAKHAVS
