## Supplementary material for "Disinhibition of Plant Defense Responses as an Innovative Biocontrol Strategy in Grapevine": Table S6

### Sheet: 2h
Table. S6. Genes displaying a significant NaBut × Belvine® interaction effect at 2h and 4h. The Excel file contains genes showing a significant NaBut × Belvine® interaction identified using edgeR (FDR < 0.05). Sheet 1 contains the 64 interaction genes identified at 2h, and Sheet 2 contains the four interaction genes identified at 4h. Positive and negative interaction effects correspond to shifts …
gene_id	logFC	logCPM	LR	PValue	FDR	Interaction_direction	BINCODE	BINNAME	Subcategory1	Subcategory2	Subcategory3	Subcategory4
Vitvi02g00547	-1.73298	6.57971077231625	27.895401824175	1.28053717822108e-07	0.000869977	Interaction +	19.4.3 | 19.4.3.1	Protein homeostasis	proteolysis	aspartic-type peptidase activities	A1-class protease (Pepsin)
Vitvi08g01614	-1.4968	5.73113919489018	17.5489607683044	2.80003775599943e-05	0.0160517	Interaction +
Vitvi13g00161	-1.48431	5.81360372714715	16.6773480226371	4.43069047814395e-05	0.0224773	Interaction +
Vitvi04g01666	-1.41381	5.37411216163197	24.96941029389	5.82471533356659e-07	0.00200347	Interaction +
Vitvi18g02730	-1.25566	4.07279261173425	17.8127571280192	2.4374352226674e-05	0.0144548	Interaction +	24.3 | 24.3.15 | 24.3.15.1	Solute transport	channels	MCU calcium uniporter complex	channel component MCU
Vitvi02g00013	-1.22687	2.92341976847227	16.7742286952193	4.21012217105465e-05	0.0224773	Interaction +
Vitvi02g00209	-1.21501	3.26643910914068	21.4672098484085	3.59931049771293e-06	0.00515841	Interaction +	24.2.10 | 24.2.10.2	Solute transport	carrier-mediated transport	OPT family	oligopeptide transporter (OPT)
Vitvi12g00755	-1.1974	5.18159960495266	16.328075427377	5.32688703133515e-05	0.0254477	Interaction +	26 | 26.6 | 26.6.2 | 26.6.2.2	External stimuli response	salinity	gibberellin-abscisic acid signalling pathways crosstalk	ubiquitin protein ligase (XERICO)
Vitvi06g00399	-1.18354	3.38786132849109	24.0211771540856	9.52819318975029e-07	0.00204832	Interaction +
Vitvi18g00730	-1.14984	4.56307907731477	14.0321618570687	0.00017971043091694	0.0487665	Interaction +	4 | 4.1 | 4.1.2 | 4.1.2.1 | 4.1.2.1.2	Amino acid metabolism	biosynthesis	aspartate family	asparagine	L-asparaginase
Vitvi06g00599	-1.1081	5.50881204160258	14.013757915939	0.00018147791609361	0.0487665	Interaction +
Vitvi08g01624	-1.01367	5.67052850927754	20.2262380008759	6.88027585191696e-06	0.00788847	Interaction +
Vitvi13g01916	-1.00663	5.61357377360196	19.4330768233974	1.04186916018981e-05	0.00792494	Interaction +	15 | 15.5 | 15.5.22	RNA biosynthesis	transcriptional regulation	transcription factor (WRKY)
Vitvi11g01138	-0.935507	4.90223709494508	14.4271361033337	0.00014568780343944	0.0463989	Interaction +
Vitvi11g01198	-0.90866	4.83223195598588	16.7762986887632	4.20553185938557e-05	0.0224773	Interaction +
Vitvi05g00802	-0.890433	6.94711445588497	20.3386784916317	6.48758036936093e-06	0.00788847	Interaction +	24.2.2 | 24.2.2.9	Solute transport	carrier-mediated transport	MFS superfamily	anion transporter (NRT1/PTR)
Vitvi01g00277	-0.881249	6.04107808679648	24.5723669144753	7.15707376886725e-07	0.00204832	Interaction +	11.6 | 11.6.4 | 11.6.4.1 | 24.2.2 | 24.2.2.9	Phytohormone action | Solute transport	gibberellin | carrier-mediated transport	transport | MFS superfamily	multi-functional transporter (NPF3 | anion transporter (NRT1/PTR)	1)
Vitvi02g04111	-0.86023	6.91383415859593	14.0579208418393	0.00017726565649143	0.0487665	Interaction +
Vitvi19g00150	-0.850737	4.48139892887399	14.6924035966498	0.00012655540133678	0.0453437	Interaction +	4 | 4.2 | 4.2.8 | 4.2.8.3 | 4.2.8.3.1	Amino acid metabolism	degradation	aromatic amino acid	tyrosine	homogentisate dioxygenase
Vitvi01g00383	-0.796651	4.56895586510447	14.0451232367519	0.00017847605589619	0.0487665	Interaction +
Vitvi07g01690	-0.712049	9.21905319135661	14.4655786106416	0.00014274430601684	0.0463989	Interaction +	50.3 | 50.3.4	Enzyme classification	EC_3 hydrolases	EC_3	4 hydrolase acting on peptide bond (peptidase)
Vitvi01g00280	0.759333	7.05040407241899	15.56629351066	7.96621411041927e-05	0.0342507	Interaction -	21.2 | 21.2.1 | 21.2.1.2 | 21.2.1.2.5	Cell wall organisation	hemicellulose	xyloglucan	modification and degradation	1,6-alpha-xylosidase
Vitvi08g01778	0.774638	6.85044064385234	14.429658961593	0.00014549277085079	0.0463989	Interaction -	17 | 17.1 | 17.1.2 | 17.1.2.1 | 17.1.2.1.21	Protein biosynthesis	ribosome biogenesis	large ribosomal subunit (LSU)	LSU proteome	component RPL21
Vitvi11g00298	0.779277	8.27322838297504	14.5335145491722	0.00013768815593648	0.0463989	Interaction -	17.7 | 17.7.4 | 17.7.4.2	Protein biosynthesis	organelle machinery	translation elongation	elongation factor (EF-Ts)
Vitvi18g00834	0.786769	5.23326635032489	14.8070704457278	0.0001190881722837	0.0441242	Interaction -	16.9 | 16.9.4	RNA processing	mRNA sequestration	mRNA-binding regulatory factor (RBP45/47)
Vitvi05g00157	0.816296	4.43046355179717	15.3084149469585	9.13088589131558e-05	0.0383007	Interaction -
Vitvi13g04080	0.849974	6.38464484921376	14.8978997803202	0.00011348926434619	0.0433731	Interaction -
Vitvi14g00321	0.862516	5.01730788961527	14.3701393456008	0.00015016485411276	0.0464044	Interaction -
Vitvi02g00599	0.87447	5.93540829954807	15.811756637492	6.9966412659413e-05	0.0308534	Interaction -	17 | 17.1 | 17.1.2 | 17.1.2.1 | 17.1.2.1.1 | 17.1.2.1.39 | 17.1.2.1.40	Protein biosynthesis	ribosome biogenesis	large ribosomal subunit (LSU)	LSU proteome	component RPL3 | component RPL37 | component RPL37a
Vitvi10g00232	0.876635	5.77462433209538	19.2411790684364	1.15201424863537e-05	0.00792494	Interaction -
Vitvi19g00397	0.881126	5.05807823628407	14.3584297240673	0.00015110165411987	0.0464044	Interaction -	15.5.15	RNA biosynthesis	transcriptional regulation	transcription factor (C2H2-ZF)
Vitvi19g01549	0.885297	5.30042311870675	17.8744259695464	2.35970903968495e-05	0.0144548	Interaction -	17.1 | 17.1.2 | 17.1.2.1 | 17.1.2.1.27	Protein biosynthesis	ribosome biogenesis	large ribosomal subunit (LSU)	LSU proteome	component RPL27
Vitvi13g00101	0.888806	5.41827506184916	19.5991219045668	9.55130856683768e-06	0.00792494	Interaction -	17 | 17.4 | 17.4.1 | 17.4.1.2 | 17.4.1.2.1 | 17.4.1.2.1.1	Protein biosynthesis	translation initiation	Pre-Initiation Complex (PIC) module	eIF2 Met-tRNA binding factor activity	eIF2 Met-tRNA binding factor complex
Vitvi01g01299	0.901702	5.72088729609712	21.8474868814481	2.95202981091638e-06	0.00461536	Interaction -	27 | 27.5 | 27.5.2 | 27.5.2.3	Multi-process regulation	phosphoinositide lipid regulatory system	phosphatidylinositol 4/5-phosphate	phosphatidylinositol 4-kinase (PI4K-gamma)
Vitvi16g00194	0.901725	4.848457959526	19.2636761947633	1.13851886088576e-05	0.00792494	Interaction -	23 | 23.1 | 23.1.2 | 23.1.2.3	Protein translocation	chloroplast	outer envelope TOC translocation system	receptor GTPase (Toc33|Toc34)
Vitvi06g01959	0.908063	4.44853979529236	16.2745527112861	5.47949113921604e-05	0.0254693	Interaction -	17.1 | 17.1.2 | 17.1.2.1 | 17.1.2.1.9 | 17.1.2.1.10	Protein biosynthesis	ribosome biogenesis	large ribosomal subunit (LSU)	LSU proteome	component RPL10 | component RPL10a
Vitvi17g04155	0.912796	6.18033917640671	14.9038372957832	0.00011313262708159	0.0433731	Interaction -
Vitvi17g00384	0.918512	5.74921598947564	14.1288125865604	0.00017070890140592	0.0487665	Interaction -	18.12 | 18.12.1	Protein modification	protein folding	protein folding catalyst (Cyclophilin)
Vitvi11g00450	0.919045	4.97456715683925	14.5179520378992	0.0001388302426167	0.0463989	Interaction -	15.3 | 15.3.7 | 15.3.7.2 | 15.3.7.2.1	RNA biosynthesis	RNA polymerase II-dependent transcription	transcription termination	R-loop removal	R-loop reader protein (ALBA1/2)
Vitvi08g00640	0.92022	4.55178223224468	16.6717835636302	4.4437062506323e-05	0.0224773	Interaction -	17 | 17.1 | 17.1.2 | 17.1.2.2 | 17.1.2.2.3 | 17.1.2.2.3.3	Protein biosynthesis	ribosome biogenesis	large ribosomal subunit (LSU)	LSU processome	60S ribosomal subunit cytoplasmic maturation
Vitvi02g00080	0.925644	6.43168443184329	14.6425857564665	0.00012994480976854	0.045608	Interaction -	3 | 3.9 | 3.9.1 | 3.9.1.3	Carbohydrate metabolism	oxidative pentose phosphate pathway	oxidative phase	6-phosphogluconate dehydrogenase
Vitvi14g00561	0.958562	7.81170520161096	19.6839998418821	9.13631411045751e-06	0.00792494	Interaction -	1 | 1.2 | 1.2.1 | 1.2.1.2 | 1.2.1.2.5	Photosynthesis	calvin cycle	ribulose-1,5-bisphosphat carboxylase/oxygenase (RuBisCo) activity	RuBisCo assembly	assembly factor (RAF1)
Vitvi15g00516	0.963473	6.29995208191481	14.0657481819796	0.00017652942390644	0.0487665	Interaction -	17.1 | 17.1.2 | 17.1.2.1 | 17.1.2.1.1 | 17.1.2.1.39 | 17.1.2.1.40	Protein biosynthesis	ribosome biogenesis	large ribosomal subunit (LSU)	LSU proteome	component RPL3 | component RPL37 | component RPL37a
Vitvi16g01342	0.96386	6.47538860468559	19.6799978587029	9.15546809167951e-06	0.00792494	Interaction -	17.7 | 17.7.2 | 17.7.2.3 | 17.7.2.3.1	Protein biosynthesis	organelle machinery	plastidial ribosome	plastidial ribosome-associated proteins	hibernation-promoting factor (PSRP1)
Vitvi12g00155	0.988064	5.79891181273307	14.2037038802963	0.00016404729044669	0.0487665	Interaction -	17 | 17.1 | 17.1.2 | 17.1.2.1 | 17.1.2.1.11	Protein biosynthesis	ribosome biogenesis	large ribosomal subunit (LSU)	LSU proteome	component RPL11
Vitvi12g00029	1.01334	3.52621770940933	16.5248310831142	4.80171115022582e-05	0.0235942	Interaction -
Vitvi03g01190	1.0144	7.37744581330031	16.1514162202741	5.84748311393866e-05	0.0264645	Interaction -	17.1 | 17.1.3 | 17.1.3.1 | 17.1.3.1.7	Protein biosynthesis	ribosome biogenesis	small ribosomal subunit (SSU)	SSU proteome	component RPS6
Vitvi05g00350	1.03343	5.59629541769146	19.3618989275668	1.08143286545841e-05	0.00792494	Interaction -	7 | 7.12 | 7.12.6 | 7.12.6.4	Coenzyme metabolism	tetrapyrrol biosynthesis	chlorophyll metabolism	divinyl chlorophyllide-a 8-vinyl-reductase
Vitvi02g00313	1.06288	4.74131145941159	15.0488881828247	0.00010476194993049	0.0418999	Interaction -	15.6 | 15.6.1 | 15.6.1.2 | 15.6.1.2.2 | 15.6.1.2.2.11	RNA biosynthesis	organelle machinery	RNA polymerase activities	plastid-encoded RNA polymerase (PEP) complex	essential co-factor components
Vitvi06g01433	1.08781	6.84208822406048	18.0129490151748	2.19407434743725e-05	0.0139754	Interaction -	17.1.2 | 17.1.2.1 | 17.1.2.1.47	Protein biosynthesis	ribosome biogenesis	large ribosomal subunit (LSU)	LSU proteome	component RPP2
Vitvi08g01256	1.08941	4.01467615829584	15.0511666346357	0.0001046355609045	0.0418999	Interaction -	17.4 | 17.4.1 | 17.4.1.3 | 17.4.1.3.7	Protein biosynthesis	translation initiation	Pre-Initiation Complex (PIC) module	eIF3 mRNA-to-PIC binding complex	component eIF3g
Vitvi17g00388	1.10124	4.55003483349681	14.0573560874853	0.00017731889624829	0.0487665	Interaction -
Vitvi05g00835	1.11852	4.73325641276202	22.7283157901853	1.86597882795413e-06	0.00356568	Interaction -	16 | 16.9 | 16.9.1	RNA processing	mRNA sequestration	mRNA endoribonuclease (G3BP)
Vitvi18g02618	1.12098	4.77700650743398	25.2299977396971	5.08845590541784e-07	0.00200347	Interaction -
Vitvi08g01689	1.1514	4.73528964947734	27.5668462874534	1.51757813519156e-07	0.000869977	Interaction -
Vitvi08g00216	1.19145	3.57357394322659	19.5055973948051	1.00305329341211e-05	0.00792494	Interaction -	12 | 12.3 | 12.3.3 | 12.3.3.9 | 12.3.3.9.3 | 15.5.29	Chromatin organisation | RNA biosynthesis	histone modifications | transcriptional regulation	histone lysine methylation | transcription factor (JUMONJI)	JmjC group histone demethylase activities	histone demethylase (JMJD6)
Vitvi09g04364	1.21206	5.58238586526884	19.3211104040858	1.1047812540528e-05	0.00792494	Interaction -
Vitvi01g00675	1.3451	3.44070037447285	22.0074306401184	2.7159694633837e-06	0.00461536	Interaction -
Vitvi07g01610	1.36757	7.12570382396116	33.8262194992546	6.02612055525133e-09	0.000103637	Interaction -	15.5.24	RNA biosynthesis	transcriptional regulation	transcription factor (AS2/LOB)
Vitvi14g01683	1.58228	3.44457612733501	20.3077556939613	6.59327839631636e-06	0.00788847	Interaction -	9.2 | 9.2.2 | 9.2.2.13	Secondary metabolism	phenolics	flavonoid biosynthesis	early flavonoid pathway
Vitvi07g01325	1.6737	3.27426185390946	24.0645399331514	9.31601390367192e-07	0.00204832	Interaction -	15.5.2 | 15.5.2.3	RNA biosynthesis	transcriptional regulation	MYB transcription factor superfamily	transcription factor (GARP)
Vitvi06g00337	2.06825	1.40371935046979	19.7270477522825	8.93280806079983e-06	0.00792494	Interaction -	3 | 3.9 | 3.9.2 | 3.9.2.1	Carbohydrate metabolism	oxidative pentose phosphate pathway	non-oxidative phase	ribose 5-phosphate isomerase
Vitvi14g01195	2.86034	0.130601731651753	18.0474417108863	2.15467982511447e-05	0.0139754	Interaction -
Vitvi02g01237	2.92647	-0.571599190934795	14.7835010936332	0.00012058593644441	0.0441242	Interaction -

### Sheet: 4h
Table. S6. Genes displaying a significant NaBut × Belvine® interaction effect at 2h and 4h. The Excel file contains genes showing a significant NaBut × Belvine® interaction identified using edgeR (FDR < 0.05). Sheet 1 contains the 64 interaction genes identified at 2h, and Sheet 2 contains the four interaction genes identified at 4h. Positive and negative interaction effects correspond to shifts …
gene_id	logFC	logCPM	LR	PValue	FDR	Interaction_direction	BINCODE	BINNAME	Subcategory1	Subcategory2	Subcategory3	Subcategory4
Vitvi06g01513	2.15990488554207	6.25556228617388	24.1454745076636	8.93258314018295e-07	0.0110673699650211	Interaction -
Vitvi13g00114	-2.03427267838156	2.90851784368802	23.1674923078814	1.48486318481427e-06	0.0110673699650211	Interaction +	11 | 11.1 | 11.1.2 | 11.1.2.1 | 11.1.2.1.1 | 11.1.2.1.1.1	Phytohormone action	abscisic acid	perception and signalling	PYR/PYL-receptor	cytoplasm-localized receptor complex
Vitvi15g01037	-2.63717385626673	4.34099038428098	22.6871204418261	1.90641421078682e-06	0.0110673699650211	Interaction +
Vitvi10g02068	-6.26074289077291	0.0455035253606312	22.0429458614718	2.66617716465081e-06	0.0116085353748896	Interaction +
